# Systematic differences in protein stability underlie species-specific developmental tempo

**DOI:** 10.1101/2024.06.07.597977

**Authors:** Mitsuhiro Matsuda, Henrik M. Hammarén, Jorge Lázaro, Mikhail M. Savitski, Miki Ebisuya

## Abstract

Human embryonic development proceeds more slowly than in mice. The segmentation clock offers a tractable model to study interspecies differences in developmental tempo, as its oscillation period in human induced presomitic mesoderm (iPSM) cells is approximately twice that of mouse. While the core clock gene HES7 exhibits slower protein degradation in human cells, it remains unclear whether such cross-species differences in protein stability reflect a general principle. Here, we perform a dynamic SILAC-based proteomic analysis of ∼5,000 proteins in human and mouse iPSM, and we uncover a pervasive trend of slower protein degradation in human cells, regardless of subcellular localization or degradation pathways. Moreover, inhibition of glycolysis in mouse iPSM phenocopies the human protein stability profile, and modulation of protein stability alters the tempo of both the segmentation clock and cellular differentiation. Together, our findings establish protein stability, with pervasive differences across species, as a key mediator linking metabolism to developmental tempo.
