## Supplementary Table 2 for "Systematic differences in protein stability underlie species-specific developmental tempo"

### Sheet: Sheet1
gene	species	forward (5’→3’)	reverse (5’→3’)
HES7	Human	TCCGGAGGAGCAATGGTCA	AGCGGCTTGAGCATCTTGG
TBXT	Human	CCTTGATGCAAAGGAAAGAAGTGA	TGTCAGAATAGGATTGGGAGTACC
MSGN1	Human	CGGAATTACCTGCCACCTGT	GGTCTGTGAGTTCCCCGATG
TBX6	Human	TCGTGTCAAGCTCACCAACA	CGAACTAGGTGTATGCGGGG
GAPDH	Human	CACCGTCAAGGCTGAGAACG	GCCCCACTTGATTTTGGAGG
